# Acetylation of histone H2B on lysine 120 regulates BRD4 binding to intergenic enhancers

**DOI:** 10.1101/2025.02.07.637147

**Authors:** Gregory A. Hamilton, Penelope D. Ruiz, Kenny Ye, Matthew J. Gamble

## Abstract

BRD4 is a bromodomain-containing transcriptional co-regulator that plays important roles in driving transcription by binding to histone acetyl-lysines at enhancers and promoters while recruiting additional transcriptional cofactors. While the mechanisms by which BRD4 regulates transcription have been explored, the critical acetylations primarily responsible for targeting it to chromatin remain unclear. Through a machine learning approach, we determined that distinct sets of histone acetylations dominate the prediction of chromatin accessibility and BRD4 binding in distinct chromatin contexts (e.g. intergenic enhancers, gene body enhancers and promoters). Using human fibroblasts engineered to predominantly express specific histones with lysine-to-arginine mutations, we demonstrate that one such acetylation, H2BK120ac, is required to recruit BRD4 specifically to intergenic enhancers, while not affecting chromatin accessibility. Loss of H2BK120ac did not affect BRD4 binding to either promoters or gene body enhancers, demonstrating that the rules governing BRD4 recruitment to regulatory regions depends on the specific genomic context. Highlighting the importance of H2BK120ac in directing BRD4 recruitment, we found that expression of the H2BK120R mutant significantly reduces the phenotypes driven by BRD4-NUT, an oncogenic fusion protein that drives NUT midline carcinoma. This work demonstrates the critical nature that genomic context plays in BRD4 recruitment to distinct classes of regulatory elements, and suggests that intergenic and gene body enhancers represent classes of functional distinct elements.
