## Supplemental Table 1 for "Acetylation of histone H2B on lysine 120 regulates BRD4 binding to intergenic enhancers"

### Sheet: RNAseqQC
Sample	R1 Reads	R2 Reads	Total Reads	Unique Align %	Aligned Reads	Paired %	Dup %	Reads after QC	Reads in Genes	% in Genes
H2B-R1	40112662	40112662	80225324	0.9098	72987148	0.9995	0.287069	53707502	47254590	0.879851
H2B-R2	32932601	32932601	65865202	0.9092	59883486	0.9997	0.254909	46034962	40555108	0.880963
H2B-R3	30147046	30147046	60294092	0.9155	55202096	0.9997	0.261482	42108721	36988744	0.878411
K12R-R1	40205740	40205740	80411480	0.9086	73063938	0.9997	0.282181	54190654	47695324	0.880139
K12R-R2	32973747	32973747	65947494	0.9067	59794702	0.9997	0.254656	45988665	40616582	0.883187
K12R-R3	26807641	26807641	53615282	0.9126	48931266	0.9996	0.255679	37617346	33091174	0.879679
K120R-R1	35044188	35044188	70088376	0.91	63779966	0.9997	0.249511	49413330	43216884	0.8746
K120R-R2	26321531	26321531	52643062	0.9027	47520278	0.9996	0.247632	36856947	32321172	0.876936
K120R-R3	24517807	24517807	49035614	0.9165	44942916	0.9996	0.231057	35636379	31123760	0.87337

### Sheet: ATACseqQC
Sample	R1 Reads	R2 Reads	Total Reads	Unique Align %	Aligned Reads	Paired %	Dup %	Reas after QC	Reads in Peaks	% in Peaks
H2B-R1	69104893	69104893	138209786	0.9536	129849503	0.9851	0.18743	105511831	71628471	0.678867
H2B-R2	64728485	64728485	129456970	0.9389	120008160	0.9871	0.19999	96007776	56495500	0.588447
H2B-R3	65870295	65870295	131740590	0.9492	123321727	0.986	0.176065	101609116	64219163	0.632022
K12R-R1	64920968	64920968	129841936	0.9419	121113367	0.9902	0.212674	95355757	57212578	0.599991
K12R-R2	72941741	72941741	145883482	0.947	136431247	0.9874	0.196797	109582025	71396399	0.651534
K12R-R3	63515038	63515038	127030076	0.9501	118985408	0.9856	0.176954	97930492	63609641	0.649539
K120R-R1	82564416	82564416	165128832	0.9152	149671411	0.9903	0.411832	88031990	58438634	0.663834
K120R-R2	71559359	71559359	143118718	0.9327	131898600	0.9879	0.227428	101901193	49663809	0.487372
K120R-R3	59322109	59322109	118644218	0.9485	110885431	0.9851	0.173164	91684025	53297607	0.581318

### Sheet: ChIPseqQC
Sample	Total Reads	Primary Aligned Reads	Dup %	Fragments after QC	MM10 Fragments	HG19 Fragments	MM10 %	FPM	rFPM	C/D
H2B-BRD4-R1	43502937	39200608	0.175196	14070610	1516340	13734454	0.0889755	13.7345	1.51634	0.972419
H2B-BRD4-R2	37595736	33599644	0.188446	11852858	839584	11993295	0.0576024	11.9933	0.839584	0.745673
K12R-BRD4-R1	40507079	37898803	0.173081	13659884	961377	13785982	0.0573711	13.786	0.961377	0.999711
K12R-BRD4-R2	39677106	34859401	0.373285	9231175	865124	9303911	0.0721954	9.30391	0.865124	0.0146952
K120R-BRD4-R1	39622111	36827368	0.129177	14012718	1266990	13896679	0.0746741	13.8967	1.26699	1.07638
K120R-BRD4-R2	42835538	38777021	0.179558	13857905	1177641	13795176	0.0691329	13.7952	1.17764	0.868335
H2B-Input-R1	38242288	37296822	0.076603	14943033	1673539	14720395	0.0914322	14.7204	1.67354	N/A
H2B-Input-R2	37370310	36964683	0.076887	14867950	951944	15305248	0.0507498	15.3052	0.951944	N/A
K12R-Input-R1	44402622	43963312	0.087037	17667670	1217356	17778405	0.0551261	17.7784	1.21736	N/A
K12R-Input-R2	37809778	37405711	0.086554	14964418	981073	15272557	0.0524635	15.2726	0.981073	N/A
K120R-Input-R1	39577772	39186582	0.074914	15918510	1258334	15953592	0.0637139	15.9536	1.25833	N/A
K120R-Input-R2	39246018	38855862	0.088621	15550702	1129542	15654641	0.058234	15.6546	1.12954	N/A
