## Supplementary material for "Acetylation of histone H2B on lysine 120 regulates BRD4 binding to intergenic enhancers": Key Resources Table

### Sheet: Sheet1
REAGENT or RESOURCE	SOURCE	IDENTIFIER
Antibodies
BRD4 (WB 1:1000 & ChIP 4uL)	Cell Signaling	Cat#E2A7X
H2BK120ac (WB 1:1000)	Active Motif	Cat#39119
H2BK12ac (WB 1:5000)	Active Motif	Cat#39669
H3K27ac(WB 1:1000)	Active Motif	Cat#39133
H3 (WB 1:1000)	Invitrogen	Cat#PA5-16183
HA (WB)	Cell Signaling	Cat#C29F4
GAPDH (WB 1:1000)	Cell Signaling	Cat#14C10
Cell lines
IMR90	ATCC	Cat#CCL-186
HEK293T	ATCC	Cat#CCL-3216
Deposited Data
Genomics data	This study	GEO#GSE288928
Published ChIP-seq Data
H2AK5ac	ENCODE	ENCSR424ZJH
H2K9ac	ENCODE	ENCSR038MKB
H2BK5ac	ENCODE	ENCSR248KRU
H2BK12c	ENCODE	ENCSR523ENE
H2BK15ac	ENCODE	ENCSR274TJB
H2BK20ac	ENCODE	ENCSR054IRX
H2BK120ac	ENCODE	ENCSR210RXE
H3K4ac	ENCODE	ENCSR039ZLS
H3K9ac	ENCODE	ENCSR219MYH
H3K14ac	ENCODE	ENCSR283STF
H3K18ac	ENCODE	ENCSR383CBN
H3K23ac	ENCODE	ENCSR942NME
H3K27ac	ENCODE	ENCSR002YRE
H3K56ac	ENCODE	ENCSR066VKQ
H4K5ac	ENCODE	ENCSR706RRA
H4K8ac	ENCODE	ENCSR444TMC
H4K91ac	ENCODE	ENCSR164RFI
BRD4	Tasdemir et al. 2016	GSE74238
Plasmids
pLVX-IRES-Puro-H2BWT	Ruiz et al. 2018	N/A
pLVX-IRES-Neo-H2BWT	Ruiz et al. 2018	N/A
pLVX-IRES-Puro-H2BK12R	This study	N/A
pLVX-IRES-Neo-H2BK12R	This study	This study
pLVX-IRES-Puro-H2BK120R	This study	N/A
pLVX-IRES-Neo-H2BK120R	This study	N/A
pInducer20-BRD4-NUT-C-HA	Durall et al. 2023	N/A
Software/Algorithims
Deeptools	Ramirez et al.	N/A
DESeq2	Love et al.	N/A
BWA-MEM2	Vasimuddin et al.	N/A
featureCounts	Liao et al. 2014	N/A
picardTools	Broad Institute	N/A
samtools	Li et al. 2009	N/A
IGV	Robinson et al. 2011	N/A
Genrich	John M. Gaspar	https://github.com/jsh58/Genrich
Custom Code	This study	https://github.com/TheRealGambleLab
